# Early-life stress and ovarian hormones alter transcriptional regulation in the nucleus accumbens resulting in sex-specific responses to cocaine

**DOI:** 10.1101/2023.04.14.536984

**Authors:** Devin Rocks, Ivana Jaric, Fabio Bellia, Heining Cham, John M. Greally, Masako Suzuki, Marija Kundakovic

## Abstract

Early-life stress and ovarian hormones contribute to increased female vulnerability to cocaine addiction. Here we reveal molecular substrates in the key reward area, the nucleus accumbens, through which these female-specific factors affect immediate and conditioning responses to cocaine in mice. We find shared involvement of X chromosome and estrogen signaling gene regulation in enhanced conditioning responses seen after early-life stress and during the low-estrogenic state in females. During the low-estrogenic state, females respond to acute cocaine exposure by increasing the accessibility of neuronal chromatin enriched for the binding sites of ΔFosB, a transcription factor implicated in chronic cocaine response and addiction. Conversely, high-estrogenic females respond to cocaine by preferential closing of neuronal chromatin, providing a mechanism for limiting cocaine-driven chromatin and synaptic plasticity. We find that physiological estrogen withdrawal, exposure to early-life stress, and absence of the second X chromosome all nullify the protective effect of high-estrogenic state on cocaine conditioning in females. Our findings offer a molecular framework to understand sex-specific neuronal mechanisms underlying cocaine use disorder.
