## Supplementary Table 1 for "Early-life stress and ovarian hormones alter transcriptional regulation in the nucleus accumbens resulting in sex-specific responses to cocaine"

### Sheet: Suppl Table 1A
Supplementary Table 1A. Summary CPP statistics for Group x Sex x Dose analysis
CPP Score
Dose	Group	Sex	N	Mean	SD		ANOVA	Sum of Sq	df	F	p value
HD	Con	F	25	-17.496	256.235		(Intercept)	7652.75	1	0.0925307	0.761463
HD	Con	M	15	145.187	230.302		Dose	101106	1	1.22249	0.270884
HD	MS	F	15	187.94	253.81		Group	395662	1	4.78402	0.0304865
HD	MS	M	15	125.933	258.43		Sex	248115	1	3.00001	0.0856002
LD	Con	F	25	72.44	406.724		Dose × Group	232.496	1	0.00281115	0.957796
LD	Con	M	15	-29.5133	208.343		Dose × Sex	328276	1	3.96924	0.0484017
LD	MS	F	15	270.833	361.507		Group × Sex	210355	1	2.54344	0.113145
LD	MS	M	15	358.087	159.097		Dose × Group × Sex	356896	1	4.31529	0.0397098
							Residuals	1.09171e+07	132	NA	NA
							Simple Interaction Effect of (dose x group) by sex						Simple Interaction Effect of (dose x sex) by group						Simple Interaction Effect of (group x sex) by dose
							Female						Con						LD
							ANOVA	Sum of Sq	df	F	p value		ANOVA	Sum of Sq	df	F	p value		ANOVA	Sum of Sq	df	F	p value
							(Intercept)	7652.75	1	0.0925307	0.761463		(Intercept)	7652.75	1	0.0925307	0.761463		(Intercept)	131189	1	1.58623	0.210089
							Dose	101106	1	1.22249	0.270884		Dose	101106	1	1.22249	0.270884		Dose	368999	1	4.46163	0.0365482
							Group	395662	1	4.78402	0.0304865		Group	248115	1	3.00001	0.0856002		Group	97448.3	1	1.17826	0.279688
							Dose × Group	232.496	1	0.00281115	0.957796		Dose × Sex	328276	1	3.96924	0.0484017		Group × Sex	149163	1	1.80356	0.181588
							Residuals	1.09171e+07	132				Residuals	1.09171e+07	132				Residuals	1.09171e+07	132
							Male						MS						HD
							ANOVA	Sum of Sq	df	F	p value		ANOVA	Sum of Sq	df	F	p value		ANOVA	Sum of Sq	df	F	p value
							(Intercept)	316188	1	3.82308	0.0526641		(Intercept)	529822	1	6.40616	0.0125461		(Intercept)	7652.75	1	0.0925307	0.761463
							Dose	228901	1	2.76768	0.098558		Dose	51534.8	1	0.623116	0.431307		Dose	395662	1	4.78402	0.0304865
							Group	2780.18	1	0.0336156	0.854808		Group	28836.2	1	0.348663	0.55588		Group	248115	1	3.00001	0.0856002
							Dose × Group	620736	1	7.50543	0.00700246		Dose × Sex	83544.6	1	1.01015	0.316705		Group × Sex	210355	1	2.54344	0.113145
							Residuals	1.09171e+07	132				Residuals	1.09171e+07	132				Residuals	1.09171e+07	132
							Simple Main Effect of group by (dose and sex)						Simple Main Effect of dose by (group and sex)						Simple Main Effect of sex by (group and dose)
							LD, Female						Con, Female						Con, LD
							ANOVA	Sum of Sq	df	F	p value		ANOVA	Sum of Sq	df	F	p value		ANOVA	Sum of Sq	df	F	p value
							(Intercept)	131189	1	1.58623	0.210089		(Intercept)	7652.75	1	0.0925307	0.761463		(Intercept)	131189	1	1.58623	0.210089
							Group	368999	1	4.46163	0.0365482		Dose	101106	1	1.22249	0.270884		Sex	97448.3	1	1.17826	0.279688
							Residuals	1.09171e+07	132				Residuals	1.09171e+07	132				Residuals	1.09171e+07	132
							LD, Male						Con, Male						Con, HD
							ANOVA	Sum of Sq	df	F	p value		ANOVA	Sum of Sq	df	F	p value		ANOVA	Sum of Sq	df	F	p value
							(Intercept)	13065.6	1	0.157978	0.691667		(Intercept)	316188	1	3.82308	0.0526641		(Intercept)	7652.75	1	0.0925307	0.761463
							Group	1.12675e+06	1	13.6238	0.00032561		Dose	228901	1	2.76768	0.098558		Sex	248115	1	3.00001	0.0856002
							Residuals	1.09171e+07	132				Residuals	1.09171e+07	132				Residuals	1.09171e+07	132
							HD, Female						MS, Female						MS, LD
							ANOVA	Sum of Sq	df	F	p value		ANOVA	Sum of Sq	df	F	p value		ANOVA	Sum of Sq	df	F	p value
							(Intercept)	7652.75	1	0.0925307	0.761463		(Intercept)	529822	1	6.40616	0.0125461		(Intercept)	1.10026e+06	1	13.3034	0.000380132
							Group	395662	1	4.78402	0.0304865		Dose	51534.8	1	0.623116	0.431307		Sex	57098.6	1	0.690389	0.407533
							Residuals	1.09171e+07	132				Residuals	1.09171e+07	132				Residuals	1.09171e+07	132
							HD, Male						MS, Male						MS, HD
							ANOVA	Sum of Sq	df	F	p value		ANOVA	Sum of Sq	df	F	p value		ANOVA	Sum of Sq	df	F	p value
							(Intercept)	316188	1	3.82308	0.0526641		(Intercept)	237888	1	2.87635	0.0922471		(Intercept)	529822	1	6.40616	0.0125461
							Group	2780.18	1	0.0336156	0.854808		Dose	404214	1	4.88742	0.028775		Sex	28836.2	1	0.348663	0.55588
							Residuals	1.09171e+07	132				Residuals	1.09171e+07	132				Residuals	1.09171e+07	132

### Sheet: Suppl Table 1B
Supplementary Table 1B. Summary CPP statistics for within-female Estrous Cycle x Dose analysis
(Dose × EC Group First Day) Effect
CPP_Score
Dose	EC_group_firstday	N	Mean	SD		ANOVA	Sum of Sq	df	F	p value
HD	Met/Die	13	130.331	205.587		Intercept	220819	1	2.00113	0.162106
HD	Pro/Est	20	-21.04	310.324		Dose	27624.6	1	0.250343	0.618577
LD	Met/Die	12	196.867	197.811		EC_group_firstday	180528	1	1.63599	0.205567
LD	Pro/Est	22	1.81364	446.39		Dose × EC_group_firstday	7462.1	1	0.0676237	0.795677
						Residuals	6.95188e+06	63	NA	NA
						ANOVA	Sum of Sq	df	F	p value
						(Intercept)	382723	1	3.51962	0.0652079
						Dose	25634.1	1	0.235738	0.628959
						EC_group_firstday	468479	1	4.30826	0.0419511
						Residuals	6.95934e+06	64	NA	NA
						Tukey Pairwise Comparison of Dose Main Effect
						Comparison	Mean Difference	95% Lower Limit	95% Upper Limit	adjusted p
						LD-HD	0.227184	-104.372	104.826	0.996552
						Tukey Pairwise Comparison of EC Group Main Effect
						Comparison	Mean Difference	95% Lower Limit	95% Upper Limit	adjusted p
						Pro/Est-Met/Die	-172.742	-339.15	-6.33402	0.0421298
